# A novel two-generation approach for understanding the population dynamics of gregarious parasitoids

**DOI:** 10.1101/2021.02.22.432341

**Authors:** Alena Samková, Jan Raška, Jiří Hadrava, Jiří Skuhrovec

## Abstract

Parasitoids, as important natural enemies, help maintain balance in natural ecosystems. Their population dynamics is generally predicted from the number of individuals. Here, using gregarious parasitoids as models, we show that this traditional approach omits one important parameter: the mother’s manipulation of offspring fertility due to the clutch size–body size– fertility correlation. As a result of this correlation, when females deliberately adjust the number of offspring laid in a host, they determine not only the number but also the body sizes and reproductive potentials of those offspring. For the first time in the model species *Anaphes flavipes*, we determined the parasitoid’s offspring fertility from clutch size. Using this, we experimentally clarified the advantage of specific clutch size combinations and we show that identical fertility in the F1 generation can lead to distinctly different fertility values in the F2 generation. Even with the same number of hosts, lower fertility in the F1 generation can cause higher fertility in the F2 generation. Based on these results, we propose a novel two-generation approach which includes the clutch size–body size–fertility correlation. Our novel approach provides a new perspective for determining the individual fitness levels of gregarious parasitoids with new options for the modelling of parasitoid population dynamics.
