## Supplementary material for "A novel two-generation approach for understanding the population dynamics of gregarious parasitoids": Suppl. mat. 1

### Sheet: Body size and clutch size
A novel two-generation approach for understanding the population dynamics of gregarious parasitoids by Alena SAMKOVÁ, Jan RAŠKA, Jiří HADRAVA, Jiří SKUHROVEC
Supplement material 1
Exp. 1) Determining fertility in the F2 generation
Body size of Anaphes flavipes and clutch size
The number of offspring developing in one host with measured wasps	The leng of front wing of wasps (µm)
0	690
0	700
0	710
0	840
0	780
0	820
0	770
0	640
0	820
0	800
0	730
0	840
0	810
0	670
0	760
0	670
0	810
0	700
0	690
0	750
0	740
0	660
0	710
0	840
0	810
0	820
0	780
0	830
0	730
0	720
0	720
0	710
0	770
0	830
0	810
0	760
0	740
0	660
0	710
0	770
0	700
0	720
0	860
0	700
0	690
0	720
0	670
0	700
0	730
0	760
0	800
0	730
0	860
0	670
0	730
0	720
0	760
0	710
0	820
0	720
0	800
0	710
0	670
0	670
0	810
0	720
0	720
0	830
0	770
0	770
1	670
1	660
1	730
1	660
1	770
1	700
1	760
1	670
1	740
1	700
1	690
1	730
1	760
1	710
1	710
1	790
1	700
1	710
1	680
1	690
1	690
1	660
1	690
1	700
1	740
1	700
1	660
1	750
1	700
1	670
1	750
1	740
1	690
1	730
1	670
1	660
1	730
1	750
1	740
1	740
1	700
1	700
1	650
1	640
1	690
1	700
1	730
1	740
1	660
1	670
1	780
1	750
1	730
1	710
1	700
1	740
1	730
1	710
1	650
1	660
1	710
1	740
1	700
1	740
1	720
1	680
1	670
1	700
1	630
1	740
1	670
1	660
1	700
1	720
1	690
1	630
1	700
1	750
1	750
1	740
1	720
1	700
1	750
1	690
1	700
1	730
1	690
1	700
1	740
1	730
1	690
1	720
1	710
1	750
1	720
1	790
1	710
1	750
1	670
1	660
1	740
1	680
1	740
1	630
1	730
1	730
1	720
1	700
1	690
1	650
1	670
1	690
1	680
1	730
1	650
1	640
1	750
1	750
1	760
1	680
1	740
1	700
1	710
1	760
1	740
1	760
1	700
1	690
1	710
1	690
1	740
1	700
1	670
1	700
1	680
1	760
1	670
1	730
1	740
1	620
1	650
1	690
1	760
1	750
1	660
1	720
1	760
1	700
1	720
1	680
1	700
1	620
1	770
1	750
1	740
1	760
1	790
1	730
1	730
1	760
1	790
1	740
1	740
1	710
1	670
1	660
1	740
1	670
1	830
1	740
1	650
1	680
1	720
1	740
1	740
1	700
1	700
1	720
1	690
1	780
1	750
1	720
1	690
1	730
1	710
1	660
1	720
1	670
1	720
1	690
1	730
1	780
1	700
1	680
1	690
1	700
1	690
1	710
1	710
1	700
1	630
1	770
1	730
2	660
2	660
2	680
2	700
2	650
2	690
2	740
2	640
2	630
2	490
2	630
2	670
2	720
2	690
2	670
2	720
2	650
2	680
2	740
2	730
2	720
2	630
2	740
2	720
2	680
2	680
2	680
2	680
2	670
2	720
2	730
2	730
2	690
2	670
2	670
2	670
2	680
2	670
2	670
2	670
2	650
2	630
2	650
2	650
2	660
2	650
2	660
2	680
2	710
2	720
2	720
2	660
2	670
2	670
2	700
2	660
2	650
2	740
2	650
2	710
2	690
2	710
2	660
2	660
2	680
2	730
2	730
2	680
2	640
2	650
2	680
2	690
2	660
2	700
2	670
2	690
2	690
2	700
2	690
2	680
2	650
2	700
2	670
2	700
2	650
2	620
2	690
2	710
2	730
2	690
2	670
2	710
2	620
2	590
2	700
2	700
2	650
2	650
2	680
2	690
2	710
2	680
2	660
2	650
2	720
2	710
2	680
2	670
2	680
2	690
2	630
2	730
2	680
2	670
2	690
2	680
2	610
2	620
2	740
2	740
2	690
2	680
2	650
2	630
2	740
2	720
2	620
2	700
2	630
2	690
2	670
2	690
2	700
2	700
2	720
2	700
2	670
2	720
2	680
2	670
2	690
2	670
2	660
2	680
2	650
2	670
2	710
2	700
2	650
2	660
2	630
2	690
2	690
2	650
2	700
2	760
2	610
2	650
2	720
2	750
2	600
2	700
2	690
3	610
3	660
3	680
3	650
3	630

### Sheet: Body size and fertility
A novel two-generation approach for understanding the population dynamics of gregarious parasitoids by Alena SAMKOVÁ, Jan RAŠKA, Jiří HADRAVA, Jiří SKUHROVEC
Supplement material 1
Exp. 1) Determining fertility in the F2 generation
Body size of Anaphes flavipes and their fertility
The leng of front wing of mothers (µm)	Fertility of mothers
730	20
700	32
730	11
750	5
740	18
750	8
760	10
760	16
710	17
620	10
730	20
710	13
720	10
690	18
780	16
720	13
660	14
690	27
700	15
770	18
640	12
740	18
620	4
680	7
700	24
720	20
670	15
690	17
670	15
660	7
690	12
690	6
720	17
750	18
700	14
760	22
700	5
710	27
810	25
690	16
670	23
680	17
750	29
700	17
740	18
670	12
730	7
730	22
710	18
760	5
660	16
690	17
640	3
710	17
780	15
820	22
760	11
740	26
770	8
710	11
700	23
790	45
781	18
617	12
682	11
746	22
703	18
788	25
730	21
773	25
857	20
708	14
849	32
846	25
838	22
698	8
740	12
682	15
725	24
790	14
771	16
