## Supplementary material for "A novel two-generation approach for understanding the population dynamics of gregarious parasitoids": Suppl. mat. 2

### Sheet: Fertility_in_F2_generation
A novel two-generation approach for understanding the population dynamics of gregarious parasitoids by Alena SAMKOVÁ, Jan RAŠKA, Jiří HADRAVA, Jiří SKUHROVEC
Supplement material 2
Exp. 2) Determining the advantageous combinations of clutch sizes
Real data from the experiment								Same or more advantageous strategy than a real one					Less advantageous strategy than real one
ID of mother	ID of host eggs	Offspring						Offspring				.	Offspring
		Female	Male	Unknow	Total offspring per one host egg	Females fertility in F2 generation; without males and unknow offspring fertility		Female	Male	Unknow	Females fertility in F2 generation; without males and unknow offspring fertility		Female	Male	Unknow	Females fertility in F2 generation; without males and unknow offspring fertility
1	1	1	0	0	1	168.6		1	0	0	168.9		1	0	0	150.8
1	2	1	0	0	1			1	0	0			1	0	0
1	3	1	1	0	2			2	1	0			0	1	0
1	4	2	0	0	2			1	0	0			4	0	0
1	5	0	0	1	1			0	0	1			0	0	1
1	6	1	0	0	1			1	0	0			1	0	0
1	7	0	0	1	1			0	0	1			0	0	1
1	8	1	0	0	1			1	0	0			1	0	0
1	9	2	1	0	3			2	1	0			0	1	0
1	10	2	0	0	2			2	0	0			3	0	0
1	11	0	0	0	0			0	0	0			0	0	0
1	12	0	0	0	0			0	0	0			0	0	0
2	1	1	0	0	1	130.8		1	0	0	138.9		2	0	0	115
2	2	0	0	0	0			0	0	0			0	0	0
2	3	2	1	0	3			2	1	0			1	1	0
2	4	1	0	0	1			1	0	0			4	0	0
2	5	3	0	0	3			1	0	0			3	0	0
2	6	0	0	0	0			0	0	0			0	0	0
2	7	2	1	0	3			2	1	0			0	1	0
2	8	1	1	0	2			2	1	0			0	1	0
2	9	0	1	0	1			1	1	0			0	1	0
2	10	0	0	0	0			0	0	0			0	0	0
2	11	0	0	0	0			0	0	0			0	0	0
2	12	0	0	0	0			0	0	0			0	0	0
3	1	3	1	0	4	182.1		2	1	0	183.4		0	1	0	147.2
3	2	2	1	0	3			2	1	0			0	1	0
3	3	1	0	0	1			1	0	0			4	0	0
3	4	1	1	0	2			2	1	0			0	1	0
3	5	2	0	0	2			2	0	0			4	0	0
3	6	2	0	0	2			2	0	0			3	0	0
3	7	2	0	0	2			1	0	0			3	0	0
3	8	1	1	0	2			2	1	0			0	1	0
3	9	0	0	0	0			0	0	0			0	0	0
3	10	0	0	0	0			0	0	0			0	0	0
3	11	0	0	0	0			0	0	0			0	0	0
3	12	0	0	0	0			0	0	0			0	0	0
4	1	4	0	0	4	197.6		1	0	0	202.1		4	0	0	177.9
4	2	1	0	0	1			2	0	0			1	0	0
4	3	1	1	0	2			2	1	0			0	1	0
4	4	2	0	0	2			2	0	0			4	0	0
4	5	2	1	0	3			2	1	0			0	1	0
4	6	2	0	0	2			2	0	0			4	0	0
4	7	2	0	0	2			2	0	0			1	0	0
4	8	0	0	0	0			0	0	0			0	0	0
4	9	1	0	0	1			2	0	0			1	0	0
4	10	0	0	0	0			0	0	0			0	0	0
4	11	0	0	0	0			0	0	0			0	0	0
4	12	0	0	0	0			0	0	0			0	0	0
6	1	1	0	0	1	246.9		1	0	0	247.5		1	0	0	202.9
6	2	2	0	0	2			2	0	0			3	0	0
6	3	2	0	0	2			1	0	0			4	0	0
6	4	1	1	0	2			2	1	0			0	1	0
6	5	2	0	0	2			2	0	0			4	0	0
6	6	1	1	0	2			2	1	0			0	1	0
6	7	2	1	0	3			2	1	0			0	1	0
6	8	2	0	0	2			1	0	0			4	0	0
6	9	2	1	0	3			2	1	0			0	1	0
6	10	2	1	0	3			2	1	0			3	1	0
6	11	2	1	0	3			2	1	0			0	1	0
6	12	0	0	0	0			0	0	0			0	0	0
7	1	2	0	0	2	160		1	0	0	160.6		1	0	0	144.4
7	2	1	0	0	1			1	0	0			1	0	0
7	3	1	0	0	1			1	0	0			1	0	0
7	4	1	0	0	1			1	0	0			1	0	0
7	5	2	0	0	2			1	0	0			3	0	0
7	6	1	1	0	2			2	1	0			0	1	0
7	7	1	0	0	1			1	0	0			3	0	0
7	8	1	1	0	2			2	1	0			0	1	0
7	9	0	0	0	0			0	0	0			0	0	0
7	10	0	0	0	0			0	0	0			0	0	0
7	11	0	0	0	0			0	0	0			0	0	0
7	12	0	0	0	0			0	0	0			0	0	0
8	1	2	0	0	2	201.4		1	0	0	203.7		4	0	0	170
8	2	1	1	0	2			2	1	0			0	1	0
8	3	1	1	0	2			2	1	0			0	1	0
8	4	3	1	0	4			2	1	0			3	1	0
8	5	1	1	0	2			2	1	0			0	1	0
8	6	2	1	0	3			2	1	0			0	1	0
8	7	2	0	0	2			2	0	0			4	0	0
8	8	2	1	0	3			2	1	0			3	1	0
8	9	3	1	0	4			2	1	0			3	1	0
8	10	0	0	0	0			0	0	0			0	0	0
8	11	0	0	0	0			0	0	0			0	0	0
8	12	0	0	0	0			0	0	0			0	0	0
12	1	0	0	0	0	257.6		0	0	0	262.4		0	0	0	233.6
12	2	2	1	0	3			2	1	0			0	1	0
12	3	2	1	0	3			2	1	0			3	1	0
12	4	2	1	0	3			2	1	0			3	1	0
12	5	3	0	0	3			2	0	0			3	0	0
12	6	3	0	0	3			2	0	0			4	0	0
12	7	3	0	0	3			2	0	0			4	0	0
12	8	2	1	0	3			3	1	0			0	1	0
12	9	2	1	0	3			3	1	0			3	1	0
12	10	2	1	0	3			3	1	0			3	1	0
12	11	2	1	0	3			2	1	0			0	1	0
12	12	0	0	0	0			0	0	0			0	0	0
14	1	2	0	0	2	248.4		2	0	0	249.6		1	0	0	211.5
14	2	2	0	0	2			1	0	0			4	0	0
14	3	1	1	0	2			2	1	0			0	1	0
14	4	2	0	0	2			2	0	0			1	0	0
14	5	2	0	0	2			1	0	0			4	0	0
14	6	1	1	0	2			2	1	0			0	1	0
14	7	1	1	0	2			2	1	0			0	1	0
14	8	2	0	0	2			1	0	0			3	0	0
14	9	0	0	0	0			0	0	0			0	0	0
14	10	1	1	0	2			2	1	0			0	1	0
14	11	2	0	0	2			1	0	0			4	0	0
14	12	2	0	0	2			2	0	0			1	0	0
15	1	2	1	0	3	170.1		2	1	0	173		0	1	0	140
15	2	3	0	0	3			1	0	0			4	0	0
15	3	2	1	0	3			2	1	0			0	1	0
15	4	1	1	0	2			2	1	0			0	1	0
15	5	2	1	0	3			2	1	0			3	1	0
15	6	2	1	0	3			2	1	0			0	1	0
15	7	1	0	0	1			1	0	0			4	0	0
15	8	1	1	0	2			2	1	0			3	1	0
15	9	0	0	0	0			0	0	0			0	0	0
15	10	0	0	0	0			0	0	0			0	0	0
15	11	0	0	0	0			0	0	0			0	0	0
15	12	0	0	0	0			0	0	0			0	0	0
16	1	3	0	0	3	83.6		2	0	0	85.2		3	0	0	73.6
16	2	2	0	0	2			2	0	0			4	0	0
16	3	2	1	0	3			3	1	0			0	1	0
16	4	0	0	0	0			0	0	0			0	0	0
16	5	0	0	0	0			0	0	0			0	0	0
16	6	0	0	0	0			0	0	0			0	0	0
16	7	0	0	0	0			0	0	0			0	0	0
16	8	0	0	0	0			0	0	0			0	0	0
16	9	0	0	0	0			0	0	0			0	0	0
16	10	0	0	0	0			0	0	0			0	0	0
16	11	0	0	0	0			0	0	0			0	0	0
16	12	0	0	0	0			0	0	0			0	0	0
17	1	2	1	0	3	236		2	1	0	237.6		0	1	0	202.4
17	2	2	0	0	2			2	0	0			4	0	0
17	3	2	0	0	2			2	0	0			0	0	0
17	4	3	1	0	4			2	1	0			3	1	0
17	5	2	1	0	3			2	1	0			3	1	0
17	6	2	1	0	3			3	1	0			2	1	0
17	7	3	0	0	3			2	0	0			4	0	0
17	8	2	0	0	2			2	0	0			4	0	0
17	9	2	1	0	3			3	1	0			0	1	0
17	10	0	0	0	0			0	0	0			0	0	0
17	11	0	0	0	0			0	0	0			0	0	0
17	12	0	0	0	0			0	0	0			0	0	0
18	1	1	1	0	2	97.4		2	1	0	100.3		0	1	0	83.8
18	2	1	1	0	2			2	1	0			1	1	0
18	3	3	0	0	3			1	0	0			4	0	0
18	4	2	1	0	3			2	1	0			3	1	0
18	5	1	1	0	2			1	1	0			0	1	0
18	6	0	0	0	0			0	0	0			0	0	0
18	7	0	0	0	0			0	0	0			0	0	0
18	8	0	0	0	0			0	0	0			0	0	0
18	9	0	0	0	0			0	0	0			0	0	0
18	10	0	0	0	0			0	0	0			0	0	0
18	11	0	0	0	0			0	0	0			0	0	0
18	12	0	0	0	0			0	0	0			0	0	0
20	1	2	0	0	2	111.4		1	0	0	117.2		4	0	0	91.2
20	2	0	1	0	1			2	1	0			0	1	0
20	3	2	1	0	3			2	1	0			0	1	0
20	4	2	0	0	2			1	0	0			4	0	0
20	5	1	1	0	2			1	1	0			0	1	0
20	6	2	2	0	4			2	2	0			1	2	0
20	7	0	0	0	0			0	0	0			0	0	0
20	8	0	0	0	0			0	0	0			0	0	0
20	9	0	0	0	0			0	0	0			0	0	0
20	10	0	0	0	0			0	0	0			0	0	0
20	11	0	0	0	0			0	0	0			0	0	0
20	12	0	0	0	0			0	0	0			0	0	0
21	1	3	0	0	3	135.7		2	0	0	138.6		4	0	0	118.6
21	2	1	1	0	2			2	1	0			0	1	0
21	3	1	1	0	2			2	1	0			0	1	0
21	4	2	0	0	2			1	0	0			4	0	0
21	5	1	0	0	1			1	0	0			1	0	0
21	6	2	0	0	2			2	0	0			1	0	0
21	7	0	0	0	0			0	0	0			0	0	0
21	8	0	0	0	0			0	0	0			0	0	0
21	9	0	0	0	0			0	0	0			0	0	0
21	10	0	0	0	0			0	0	0			0	0	0
21	11	0	0	0	0			0	0	0			0	0	0
21	12	0	0	0	0			0	0	0			0	0	0
22	1	1	0	0	1	186.5		2	0	0	191.4		4	0	0	153.6
22	2	1	1	0	2			2	1	0			0	1	0
22	3	3	0	0	3			2	0	0			4	0	0
22	4	2	0	0	2			2	0	0			4	0	0
22	5	3	0	0	3			2	0	0			3	0	0
22	6	0	0	2	2			0	0	2			0	0	2
22	7	2	1	0	3			2	1	0			0	1	0
22	8	1	0	1	2			1	0	1			0	0	1
22	9	2	1	0	3			2	1	0			0	1	0
22	10	0	0	0	0			0	0	0			0	0	0
22	11	0	0	0	0			0	0	0			0	0	0
22	12	0	0	0	0			0	0	0			0	0	0
23	1	1	0	0	1	130		1	0	0	130.3		3	0	0	112.2
23	2	0	0	0	0			0	0	0			0	0	0
23	3	1	1	0	2			2	1	0			0	1	0
23	4	2	1	0	3			2	1	0			0	1	0
23	5	1	0	0	1			1	0	0			4	0	0
23	6	0	0	0	0			0	0	0			0	0	0
23	7	2	0	0	2			1	0	0			1	0	0
23	8	2	0	0	2			2	0	0			1	0	0
23	9	0	0	0	0			0	0	0			0	0	0
23	10	0	0	0	0			0	0	0			0	0	0
23	11	0	0	0	0			0	0	0			0	0	0
23	12	0	0	0	0			0	0	0			0	0	0
24	1	2	0	0	2	226.7		2	0	0	229.9		3	0	0	203.7
24	2	1	0	0	1			1	0	0			1	0	0
24	3	1	1	0	2			2	1	0			0	1	0
24	4	1	0	0	1			1	0	0			1	0	0
24	5	2	0	0	2			1	0	0			3	0	0
24	6	1	1	0	2			2	1	0			0	1	0
24	7	1	0	0	1			1	0	0			1	0	0
24	8	1	1	0	2			2	1	0			0	1	0
24	9	0	0	0	0			0	0	0			0	0	0
24	10	1	0	0	1			1	0	0			1	0	0
24	11	3	0	0	3			1	0	0			4	0	0
24	12	1	0	0	1			1	0	0			1	0	0
25	1	2	0	0	2	224.5		1	0	0	225.1		4	0	0	180.8
25	2	2	0	0	2			1	0	0			3	0	0
25	3	0	0	0	0			0	0	0			0	0	0
25	4	1	1	0	2			2	1	0			0	1	0
25	5	2	1	0	3			2	1	0			0	1	0
25	6	2	1	0	3			2	1	0			0	1	0
25	7	2	0	0	2			2	0	0			4	0	0
25	8	1	0	0	1			2	0	0			3	0	0
25	9	2	1	0	3			2	1	0			0	1	0
25	10	1	1	0	2			2	1	0			0	1	0
25	11	2	0	0	2			1	0	0			3	0	0
25	12	0	0	0	0			0	0	0			0	0	0
