## Supplementary material for "A novel two-generation approach for understanding the population dynamics of gregarious parasitoids": Suppl. mat. 3

### Sheet: Non-native host
A novel two-generation approach for understanding the population dynamics of gregarious parasitoids by Alena SAMKOVÁ, Jan RAŠKA, Jiří HADRAVA, Jiří SKUHROVEC
Supplement material 3
Exp. 3) Effect of non-native hosts on clutch size
ID mothers	ID host egg	Offspring			Species of host eggs	Number of host eggs for parasitation for one wasp
		Female	Male	Unknow
1	1	0	0	0	Oulema sp.	6 native and 6 non-native
1	2	1	1	0	Oulema sp.	6 native and 6 non-native
1	3	2	0	0	Oulema sp.	6 native and 6 non-native
1	4	1	0	0	Oulema sp.	6 native and 6 non-native
1	5	1	1	0	Oulema sp.	6 native and 6 non-native
1	6	1	1	0	Oulema sp.	6 native and 6 non-native
1	7	0	0	0	Gastrophysa viridula	6 native and 6 non-native
1	8	0	0	0	Gastrophysa viridula	6 native and 6 non-native
1	9	0	0	0	Gastrophysa viridula	6 native and 6 non-native
1	10	0	0	0	Gastrophysa viridula	6 native and 6 non-native
1	11	0	0	0	Gastrophysa viridula	6 native and 6 non-native
1	12	0	0	0	Gastrophysa viridula	6 native and 6 non-native
2	1	0	0	2	Oulema sp.	6 native and 6 non-native
2	2	0	0	0	Oulema sp.	6 native and 6 non-native
2	3	0	0	0	Oulema sp.	6 native and 6 non-native
2	4	0	0	0	Oulema sp.	6 native and 6 non-native
2	5	0	0	0	Oulema sp.	6 native and 6 non-native
2	6	0	0	0	Oulema sp.	6 native and 6 non-native
2	7	0	0	0	Gastrophysa viridula	6 native and 6 non-native
2	8	0	0	0	Gastrophysa viridula	6 native and 6 non-native
2	9	0	0	0	Gastrophysa viridula	6 native and 6 non-native
2	10	0	0	0	Gastrophysa viridula	6 native and 6 non-native
2	11	0	0	0	Gastrophysa viridula	6 native and 6 non-native
2	12	0	0	0	Gastrophysa viridula	6 native and 6 non-native
3	1	1	0	0	Oulema sp.	6 native and 6 non-native
3	2	1	1	0	Oulema sp.	6 native and 6 non-native
3	3	1	1	0	Oulema sp.	6 native and 6 non-native
3	4	1	1	0	Oulema sp.	6 native and 6 non-native
3	5	2	0	0	Oulema sp.	6 native and 6 non-native
3	6	0	0	0	Oulema sp.	6 native and 6 non-native
3	7	0	0	0	Gastrophysa viridula	6 native and 6 non-native
3	8	0	0	0	Gastrophysa viridula	6 native and 6 non-native
3	9	0	0	0	Gastrophysa viridula	6 native and 6 non-native
3	10	0	0	0	Gastrophysa viridula	6 native and 6 non-native
3	11	0	0	0	Gastrophysa viridula	6 native and 6 non-native
3	12	0	0	0	Gastrophysa viridula	6 native and 6 non-native
4	1	1	0	0	Oulema sp.	6 native and 6 non-native
4	2	1	1	0	Oulema sp.	6 native and 6 non-native
4	3	0	2	0	Oulema sp.	6 native and 6 non-native
4	4	0	0	0	Oulema sp.	6 native and 6 non-native
4	5	0	0	0	Oulema sp.	6 native and 6 non-native
4	6	0	0	0	Oulema sp.	6 native and 6 non-native
4	7	0	0	0	Gastrophysa viridula	6 native and 6 non-native
4	8	0	0	0	Gastrophysa viridula	6 native and 6 non-native
4	9	0	0	0	Gastrophysa viridula	6 native and 6 non-native
4	10	0	0	0	Gastrophysa viridula	6 native and 6 non-native
4	11	0	0	0	Gastrophysa viridula	6 native and 6 non-native
4	12	0	0	0	Gastrophysa viridula	6 native and 6 non-native
5	1	2	0	0	Oulema sp.	6 native and 6 non-native
5	2	0	0	2	Oulema sp.	6 native and 6 non-native
5	3	1	0	0	Oulema sp.	6 native and 6 non-native
5	4	1	1	0	Oulema sp.	6 native and 6 non-native
5	5	1	0	0	Oulema sp.	6 native and 6 non-native
5	6	0	0	0	Oulema sp.	6 native and 6 non-native
5	7	0	0	0	Gastrophysa viridula	6 native and 6 non-native
5	8	0	0	0	Gastrophysa viridula	6 native and 6 non-native
5	9	0	0	0	Gastrophysa viridula	6 native and 6 non-native
5	10	0	0	0	Gastrophysa viridula	6 native and 6 non-native
5	11	0	0	0	Gastrophysa viridula	6 native and 6 non-native
5	12	0	0	0	Gastrophysa viridula	6 native and 6 non-native
6	1	1	0	1	Oulema sp.	6 native and 6 non-native
6	2	2	0	0	Oulema sp.	6 native and 6 non-native
6	3	1	1	0	Oulema sp.	6 native and 6 non-native
6	4	0	0	0	Oulema sp.	6 native and 6 non-native
6	5	0	0	0	Oulema sp.	6 native and 6 non-native
6	6	0	0	0	Oulema sp.	6 native and 6 non-native
6	7	0	0	0	Gastrophysa viridula	6 native and 6 non-native
6	8	0	0	0	Gastrophysa viridula	6 native and 6 non-native
6	9	0	0	0	Gastrophysa viridula	6 native and 6 non-native
6	10	0	0	0	Gastrophysa viridula	6 native and 6 non-native
6	11	0	0	0	Gastrophysa viridula	6 native and 6 non-native
6	12	0	0	0	Gastrophysa viridula	6 native and 6 non-native
7	1	2	1	0	Oulema sp.	6 native and 6 non-native
7	2	2	1	0	Oulema sp.	6 native and 6 non-native
7	3	2	1	0	Oulema sp.	6 native and 6 non-native
7	4	2	1	0	Oulema sp.	6 native and 6 non-native
7	5	0	0	0	Oulema sp.	6 native and 6 non-native
7	6	0	0	0	Oulema sp.	6 native and 6 non-native
7	7	0	0	0	Gastrophysa viridula	6 native and 6 non-native
7	8	0	0	0	Gastrophysa viridula	6 native and 6 non-native
7	9	0	0	0	Gastrophysa viridula	6 native and 6 non-native
7	10	0	0	0	Gastrophysa viridula	6 native and 6 non-native
7	11	0	0	0	Gastrophysa viridula	6 native and 6 non-native
7	12	0	0	0	Gastrophysa viridula	6 native and 6 non-native
8	1	2	1	0	Oulema sp.	6 native and 6 non-native
8	2	2	0	0	Oulema sp.	6 native and 6 non-native
8	3	2	0	0	Oulema sp.	6 native and 6 non-native
8	4	2	1	0	Oulema sp.	6 native and 6 non-native
8	5	2	0	0	Oulema sp.	6 native and 6 non-native
8	6	0	0	0	Oulema sp.	6 native and 6 non-native
8	7	0	0	0	Gastrophysa viridula	6 native and 6 non-native
8	8	0	0	0	Gastrophysa viridula	6 native and 6 non-native
8	9	0	0	0	Gastrophysa viridula	6 native and 6 non-native
8	10	0	0	0	Gastrophysa viridula	6 native and 6 non-native
8	11	0	0	0	Gastrophysa viridula	6 native and 6 non-native
8	12	0	0	0	Gastrophysa viridula	6 native and 6 non-native
9	1	0	0	0	Oulema sp.	6 native and 6 non-native
9	2	1	1	0	Oulema sp.	6 native and 6 non-native
9	3	1	0	0	Oulema sp.	6 native and 6 non-native
9	4	0	0	0	Oulema sp.	6 native and 6 non-native
9	5	0	0	0	Oulema sp.	6 native and 6 non-native
9	6	0	0	0	Oulema sp.	6 native and 6 non-native
9	7	0	0	0	Gastrophysa viridula	6 native and 6 non-native
9	8	0	0	0	Gastrophysa viridula	6 native and 6 non-native
9	9	0	0	0	Gastrophysa viridula	6 native and 6 non-native
9	10	0	0	0	Gastrophysa viridula	6 native and 6 non-native
9	11	0	0	0	Gastrophysa viridula	6 native and 6 non-native
9	12	0	0	0	Gastrophysa viridula	6 native and 6 non-native
10	1	1	2	0	Oulema sp.	6 native and 6 non-native
10	2	0	0	0	Oulema sp.	6 native and 6 non-native
10	3	0	0	0	Oulema sp.	6 native and 6 non-native
10	4	0	0	0	Oulema sp.	6 native and 6 non-native
10	5	0	0	0	Oulema sp.	6 native and 6 non-native
10	6	0	0	0	Oulema sp.	6 native and 6 non-native
10	7	0	0	0	Gastrophysa viridula	6 native and 6 non-native
10	8	0	0	0	Gastrophysa viridula	6 native and 6 non-native
10	9	0	0	0	Gastrophysa viridula	6 native and 6 non-native
10	10	0	0	0	Gastrophysa viridula	6 native and 6 non-native
10	11	0	0	0	Gastrophysa viridula	6 native and 6 non-native
10	12	0	0	0	Gastrophysa viridula	6 native and 6 non-native
11	1	2	1	0	Oulema sp.	6 native and 6 non-native
11	2	2	0	0	Oulema sp.	6 native and 6 non-native
11	3	2	0	0	Oulema sp.	6 native and 6 non-native
11	4	1	0	0	Oulema sp.	6 native and 6 non-native
11	5	0	0	0	Oulema sp.	6 native and 6 non-native
11	6	0	0	0	Oulema sp.	6 native and 6 non-native
11	7	0	0	0	Gastrophysa viridula	6 native and 6 non-native
11	8	0	0	0	Gastrophysa viridula	6 native and 6 non-native
11	9	0	0	0	Gastrophysa viridula	6 native and 6 non-native
11	10	0	0	0	Gastrophysa viridula	6 native and 6 non-native
11	11	0	0	0	Gastrophysa viridula	6 native and 6 non-native
11	12	0	0	0	Gastrophysa viridula	6 native and 6 non-native
12	1	0	0	2	Oulema sp.	6 native and 6 non-native
12	2	0	0	2	Oulema sp.	6 native and 6 non-native
12	3	0	0	2	Oulema sp.	6 native and 6 non-native
12	4	0	0	2	Oulema sp.	6 native and 6 non-native
12	5	0	0	0	Oulema sp.	6 native and 6 non-native
12	6	0	0	0	Oulema sp.	6 native and 6 non-native
12	7	0	0	0	Gastrophysa viridula	6 native and 6 non-native
12	8	0	0	0	Gastrophysa viridula	6 native and 6 non-native
12	9	0	0	0	Gastrophysa viridula	6 native and 6 non-native
12	10	0	0	0	Gastrophysa viridula	6 native and 6 non-native
12	11	0	0	0	Gastrophysa viridula	6 native and 6 non-native
12	12	0	0	0	Gastrophysa viridula	6 native and 6 non-native
13	1	3	0	0	Oulema sp.	6 native and 6 non-native
13	2	2	1	0	Oulema sp.	6 native and 6 non-native
13	3	2	1	0	Oulema sp.	6 native and 6 non-native
13	4	1	0	0	Oulema sp.	6 native and 6 non-native
13	5	0	0	0	Oulema sp.	6 native and 6 non-native
13	6	0	0	0	Oulema sp.	6 native and 6 non-native
13	7	0	0	0	Gastrophysa viridula	6 native and 6 non-native
13	8	0	0	0	Gastrophysa viridula	6 native and 6 non-native
13	9	0	0	0	Gastrophysa viridula	6 native and 6 non-native
13	10	0	0	0	Gastrophysa viridula	6 native and 6 non-native
13	11	0	0	0	Gastrophysa viridula	6 native and 6 non-native
13	12	0	0	0	Gastrophysa viridula	6 native and 6 non-native
14	1	2	1	0	Oulema sp.	6 native and 6 non-native
14	2	1	1	0	Oulema sp.	6 native and 6 non-native
14	3	2	0	0	Oulema sp.	6 native and 6 non-native
14	4	0	0	1	Oulema sp.	6 native and 6 non-native
14	5	2	0	0	Oulema sp.	6 native and 6 non-native
14	6	0	0	0	Oulema sp.	6 native and 6 non-native
14	7	0	0	0	Gastrophysa viridula	6 native and 6 non-native
14	8	0	0	0	Gastrophysa viridula	6 native and 6 non-native
14	9	0	0	0	Gastrophysa viridula	6 native and 6 non-native
14	10	0	0	0	Gastrophysa viridula	6 native and 6 non-native
14	11	0	0	0	Gastrophysa viridula	6 native and 6 non-native
14	12	0	0	0	Gastrophysa viridula	6 native and 6 non-native
15	1	3	1	0	Oulema sp.	6 native and 6 non-native
15	2	0	0	0	Oulema sp.	6 native and 6 non-native
15	3	2	1	0	Oulema sp.	6 native and 6 non-native
15	4	1	1	0	Oulema sp.	6 native and 6 non-native
15	5	2	1	0	Oulema sp.	6 native and 6 non-native
15	6	2	0	0	Oulema sp.	6 native and 6 non-native
15	7	0	0	0	Gastrophysa viridula	6 native and 6 non-native
15	8	0	0	0	Gastrophysa viridula	6 native and 6 non-native
15	9	0	0	0	Gastrophysa viridula	6 native and 6 non-native
15	10	0	0	0	Gastrophysa viridula	6 native and 6 non-native
15	11	0	0	0	Gastrophysa viridula	6 native and 6 non-native
15	12	0	0	0	Gastrophysa viridula	6 native and 6 non-native
16	1	1	0	0	Oulema sp.	12 native
16	2	1	0	0	Oulema sp.	12 native
16	3	1	1	0	Oulema sp.	12 native
16	4	2	0	0	Oulema sp.	12 native
16	5	0	0	1	Oulema sp.	12 native
16	6	1	0	0	Oulema sp.	12 native
16	7	0	0	1	Oulema sp.	12 native
16	8	1	0	0	Oulema sp.	12 native
16	9	2	1	0	Oulema sp.	12 native
16	10	2	0	0	Oulema sp.	12 native
16	11	0	0	0	Oulema sp.	12 native
16	12	0	0	0	Oulema sp.	12 native
17	1	1	0	0	Oulema sp.	12 native
17	2	0	0	0	Oulema sp.	12 native
17	3	2	1	0	Oulema sp.	12 native
17	4	1	0	0	Oulema sp.	12 native
17	5	3	0	0	Oulema sp.	12 native
17	6	0	0	0	Oulema sp.	12 native
17	7	2	1	0	Oulema sp.	12 native
17	8	1	1	0	Oulema sp.	12 native
17	9	0	1	0	Oulema sp.	12 native
17	10	0	0	0	Oulema sp.	12 native
17	11	0	0	0	Oulema sp.	12 native
17	12	0	0	0	Oulema sp.	12 native
18	1	3	1	0	Oulema sp.	12 native
18	2	2	1	0	Oulema sp.	12 native
18	3	1	0	0	Oulema sp.	12 native
18	4	1	1	0	Oulema sp.	12 native
18	5	2	0	0	Oulema sp.	12 native
18	6	2	0	0	Oulema sp.	12 native
18	7	2	0	0	Oulema sp.	12 native
18	8	1	1	0	Oulema sp.	12 native
18	9	0	0	0	Oulema sp.	12 native
18	10	0	0	0	Oulema sp.	12 native
18	11	0	0	0	Oulema sp.	12 native
18	12	0	0	0	Oulema sp.	12 native
19	1	4	0	0	Oulema sp.	12 native
19	2	1	0	0	Oulema sp.	12 native
19	3	1	1	0	Oulema sp.	12 native
19	4	2	0	0	Oulema sp.	12 native
19	5	2	1	0	Oulema sp.	12 native
19	6	2	0	0	Oulema sp.	12 native
19	7	2	0	0	Oulema sp.	12 native
19	8	0	0	0	Oulema sp.	12 native
19	9	1	0	0	Oulema sp.	12 native
19	10	0	0	0	Oulema sp.	12 native
19	11	0	0	0	Oulema sp.	12 native
19	12	0	0	0	Oulema sp.	12 native
20	1	1	0	0	Oulema sp.	12 native
20	2	2	0	0	Oulema sp.	12 native
20	3	2	0	0	Oulema sp.	12 native
20	4	1	1	0	Oulema sp.	12 native
20	5	2	0	0	Oulema sp.	12 native
20	6	1	1	0	Oulema sp.	12 native
20	7	2	1	0	Oulema sp.	12 native
20	8	2	0	0	Oulema sp.	12 native
20	9	2	1	0	Oulema sp.	12 native
20	10	2	1	0	Oulema sp.	12 native
20	11	2	1	0	Oulema sp.	12 native
20	12	0	0	0	Oulema sp.	12 native
21	1	2	0	0	Oulema sp.	12 native
21	2	1	0	0	Oulema sp.	12 native
21	3	1	0	0	Oulema sp.	12 native
21	4	1	0	0	Oulema sp.	12 native
21	5	2	0	0	Oulema sp.	12 native
21	6	1	1	0	Oulema sp.	12 native
21	7	1	0	0	Oulema sp.	12 native
21	8	1	1	0	Oulema sp.	12 native
21	9	0	0	0	Oulema sp.	12 native
21	10	0	0	0	Oulema sp.	12 native
21	11	0	0	0	Oulema sp.	12 native
21	12	0	0	0	Oulema sp.	12 native
22	1	2	0	0	Oulema sp.	12 native
22	2	1	1	0	Oulema sp.	12 native
22	3	1	1	0	Oulema sp.	12 native
22	4	3	1	0	Oulema sp.	12 native
22	5	1	1	0	Oulema sp.	12 native
22	6	2	1	0	Oulema sp.	12 native
22	7	2	0	0	Oulema sp.	12 native
22	8	2	1	0	Oulema sp.	12 native
22	9	3	1	0	Oulema sp.	12 native
22	10	0	0	0	Oulema sp.	12 native
22	11	0	0	0	Oulema sp.	12 native
22	12	0	0	0	Oulema sp.	12 native
23	1	0	4	0	Oulema sp.	12 native
23	2	0	4	0	Oulema sp.	12 native
23	3	0	3	0	Oulema sp.	12 native
23	4	0	3	0	Oulema sp.	12 native
23	5	0	4	0	Oulema sp.	12 native
23	6	0	3	0	Oulema sp.	12 native
23	7	0	4	0	Oulema sp.	12 native
23	8	0	4	0	Oulema sp.	12 native
23	9	0	0	3	Oulema sp.	12 native
23	10	0	0	0	Oulema sp.	12 native
23	11	0	0	0	Oulema sp.	12 native
23	12	0	0	0	Oulema sp.	12 native
24	1	0	0	0	Oulema sp.	12 native
24	2	2	1	0	Oulema sp.	12 native
24	3	2	1	0	Oulema sp.	12 native
24	4	2	1	0	Oulema sp.	12 native
24	5	3	0	0	Oulema sp.	12 native
24	6	3	0	0	Oulema sp.	12 native
24	7	3	0	0	Oulema sp.	12 native
24	8	2	1	0	Oulema sp.	12 native
24	9	2	1	0	Oulema sp.	12 native
24	10	2	1	0	Oulema sp.	12 native
24	11	2	1	0	Oulema sp.	12 native
24	12	0	0	0	Oulema sp.	12 native
25	1	2	0	0	Oulema sp.	12 native
25	2	2	0	0	Oulema sp.	12 native
25	3	1	1	0	Oulema sp.	12 native
25	4	2	0	0	Oulema sp.	12 native
25	5	2	0	0	Oulema sp.	12 native
25	6	1	1	0	Oulema sp.	12 native
25	7	1	1	0	Oulema sp.	12 native
25	8	2	0	0	Oulema sp.	12 native
25	9	0	0	0	Oulema sp.	12 native
25	10	1	1	0	Oulema sp.	12 native
25	11	2	0	0	Oulema sp.	12 native
25	12	2	0	0	Oulema sp.	12 native
26	1	2	1	0	Oulema sp.	12 native
26	2	3	0	0	Oulema sp.	12 native
26	3	2	1	0	Oulema sp.	12 native
26	4	1	1	0	Oulema sp.	12 native
26	5	2	1	0	Oulema sp.	12 native
26	6	2	1	0	Oulema sp.	12 native
26	7	1	0	0	Oulema sp.	12 native
26	8	1	1	0	Oulema sp.	12 native
26	9	0	0	0	Oulema sp.	12 native
26	10	0	0	0	Oulema sp.	12 native
26	11	0	0	0	Oulema sp.	12 native
26	12	0	0	0	Oulema sp.	12 native
27	1	3	0	0	Oulema sp.	12 native
27	2	2	0	0	Oulema sp.	12 native
27	3	2	1	0	Oulema sp.	12 native
27	4	0	0	0	Oulema sp.	12 native
27	5	0	0	0	Oulema sp.	12 native
27	6	0	0	0	Oulema sp.	12 native
27	7	0	0	0	Oulema sp.	12 native
27	8	0	0	0	Oulema sp.	12 native
27	9	0	0	0	Oulema sp.	12 native
27	10	0	0	0	Oulema sp.	12 native
27	11	0	0	0	Oulema sp.	12 native
27	12	0	0	0	Oulema sp.	12 native
28	1	2	1	0	Oulema sp.	12 native
28	2	2	0	0	Oulema sp.	12 native
28	3	2	0	0	Oulema sp.	12 native
28	4	3	1	0	Oulema sp.	12 native
28	5	2	1	0	Oulema sp.	12 native
28	6	2	1	0	Oulema sp.	12 native
28	7	3	0	0	Oulema sp.	12 native
28	8	2	0	0	Oulema sp.	12 native
28	9	2	1	0	Oulema sp.	12 native
28	10	0	0	0	Oulema sp.	12 native
28	11	0	0	0	Oulema sp.	12 native
28	12	0	0	0	Oulema sp.	12 native
29	1	1	1	0	Oulema sp.	12 native
29	2	1	1	0	Oulema sp.	12 native
29	3	3	0	0	Oulema sp.	12 native
29	4	2	1	0	Oulema sp.	12 native
29	5	1	1	0	Oulema sp.	12 native
29	6	0	0	0	Oulema sp.	12 native
29	7	0	0	0	Oulema sp.	12 native
29	8	0	0	0	Oulema sp.	12 native
29	9	0	0	0	Oulema sp.	12 native
29	10	0	0	0	Oulema sp.	12 native
29	11	0	0	0	Oulema sp.	12 native
29	12	0	0	0	Oulema sp.	12 native
30	1	2	0	0	Oulema sp.	12 native
30	2	0	1	0	Oulema sp.	12 native
30	3	2	1	0	Oulema sp.	12 native
30	4	2	0	0	Oulema sp.	12 native
30	5	1	1	0	Oulema sp.	12 native
30	6	2	2	0	Oulema sp.	12 native
30	7	0	0	0	Oulema sp.	12 native
30	8	0	0	0	Oulema sp.	12 native
30	9	0	0	0	Oulema sp.	12 native
30	10	0	0	0	Oulema sp.	12 native
30	11	0	0	0	Oulema sp.	12 native
30	12	0	0	0	Oulema sp.	12 native
31	1	3	0	0	Oulema sp.	12 native
31	2	1	1	0	Oulema sp.	12 native
31	3	1	1	0	Oulema sp.	12 native
31	4	2	0	0	Oulema sp.	12 native
31	5	1	0	0	Oulema sp.	12 native
31	6	2	0	0	Oulema sp.	12 native
31	7	0	0	0	Oulema sp.	12 native
31	8	0	0	0	Oulema sp.	12 native
31	9	0	0	0	Oulema sp.	12 native
31	10	0	0	0	Oulema sp.	12 native
31	11	0	0	0	Oulema sp.	12 native
31	12	0	0	0	Oulema sp.	12 native
32	1	1	0	0	Oulema sp.	12 native
32	2	1	1	0	Oulema sp.	12 native
32	3	3	0	0	Oulema sp.	12 native
32	4	2	0	0	Oulema sp.	12 native
32	5	3	0	0	Oulema sp.	12 native
32	6	0	0	2	Oulema sp.	12 native
32	7	2	1	0	Oulema sp.	12 native
32	8	1	0	1	Oulema sp.	12 native
32	9	2	1	0	Oulema sp.	12 native
32	10	0	0	0	Oulema sp.	12 native
32	11	0	0	0	Oulema sp.	12 native
32	12	0	0	0	Oulema sp.	12 native
33	1	1	0	0	Oulema sp.	12 native
33	2	0	0	0	Oulema sp.	12 native
33	3	1	1	0	Oulema sp.	12 native
33	4	2	1	0	Oulema sp.	12 native
33	5	1	0	0	Oulema sp.	12 native
33	6	0	0	0	Oulema sp.	12 native
33	7	2	0	0	Oulema sp.	12 native
33	8	2	0	0	Oulema sp.	12 native
33	9	0	0	0	Oulema sp.	12 native
33	10	0	0	0	Oulema sp.	12 native
33	11	0	0	0	Oulema sp.	12 native
33	12	0	0	0	Oulema sp.	12 native
34	1	2	0	0	Oulema sp.	12 native
34	2	1	0	0	Oulema sp.	12 native
34	3	1	1	0	Oulema sp.	12 native
34	4	1	0	0	Oulema sp.	12 native
34	5	2	0	0	Oulema sp.	12 native
34	6	1	1	0	Oulema sp.	12 native
34	7	1	0	0	Oulema sp.	12 native
34	8	1	1	0	Oulema sp.	12 native
34	9	0	0	0	Oulema sp.	12 native
34	10	1	0	0	Oulema sp.	12 native
34	11	3	0	0	Oulema sp.	12 native
34	12	1	0	0	Oulema sp.	12 native
35	1	2	0	0	Oulema sp.	12 native
35	2	2	0	0	Oulema sp.	12 native
35	3	0	0	0	Oulema sp.	12 native
35	4	1	1	0	Oulema sp.	12 native
35	5	2	1	0	Oulema sp.	12 native
35	6	2	1	0	Oulema sp.	12 native
35	7	2	0	0	Oulema sp.	12 native
35	8	1	0	0	Oulema sp.	12 native
35	9	2	1	0	Oulema sp.	12 native
35	10	1	1	0	Oulema sp.	12 native
35	11	2	0	0	Oulema sp.	12 native
35	12	0	0	0	Oulema sp.	12 native
36	1	2	0	0	Oulema sp.	6 native
36	2	2	0	0	Oulema sp.	6 native
36	3	3	0	0	Oulema sp.	6 native
36	4	3	0	0	Oulema sp.	6 native
36	5	2	1	0	Oulema sp.	6 native
36	6	0	0	0	Oulema sp.	6 native
37	1	3	0	0	Oulema sp.	6 native
37	2	3	1	0	Oulema sp.	6 native
37	3	1	0	1	Oulema sp.	6 native
37	4	1	0	1	Oulema sp.	6 native
37	5	3	0	1	Oulema sp.	6 native
37	6	0	0	0	Oulema sp.	6 native
38	1	3	0	0	Oulema sp.	6 native
38	2	3	0	0	Oulema sp.	6 native
38	3	3	0	0	Oulema sp.	6 native
38	4	2	1	0	Oulema sp.	6 native
38	5	1	0	0	Oulema sp.	6 native
38	6	0	0	0	Oulema sp.	6 native
39	1	2	1	0	Oulema sp.	6 native
39	2	3	1	0	Oulema sp.	6 native
39	3	3	1	0	Oulema sp.	6 native
39	4	3	0	0	Oulema sp.	6 native
39	5	3	1	0	Oulema sp.	6 native
39	6	0	0	0	Oulema sp.	6 native
40	1	2	1	0	Oulema sp.	6 native
40	2	3	0	0	Oulema sp.	6 native
40	3	2	0	1	Oulema sp.	6 native
40	4	2	1	0	Oulema sp.	6 native
40	5	2	1	0	Oulema sp.	6 native
40	6	0	0	0	Oulema sp.	6 native
41	1	3	0	0	Oulema sp.	6 native
41	2	2	1	0	Oulema sp.	6 native
41	3	2	0	0	Oulema sp.	6 native
41	4	2	1	0	Oulema sp.	6 native
41	5	1	0	0	Oulema sp.	6 native
41	6	0	0	0	Oulema sp.	6 native
42	1	2	1	0	Oulema sp.	6 native
42	2	2	1	0	Oulema sp.	6 native
42	3	2	0	0	Oulema sp.	6 native
42	4	3	0	0	Oulema sp.	6 native
42	5	0	0	0	Oulema sp.	6 native
42	6	1	0	0	Oulema sp.	6 native
43	1	1	1	1	Oulema sp.	6 native
43	2	3	0	0	Oulema sp.	6 native
43	3	3	0	0	Oulema sp.	6 native
43	4	0	0	0	Oulema sp.	6 native
43	5	0	0	0	Oulema sp.	6 native
43	6	0	0	0	Oulema sp.	6 native
44	1	2	0	1	Oulema sp.	6 native
44	2	2	1	0	Oulema sp.	6 native
44	3	2	1	0	Oulema sp.	6 native
44	4	1	0	0	Oulema sp.	6 native
44	5	1	1	0	Oulema sp.	6 native
44	6	1	0	1	Oulema sp.	6 native
45	1	2	0	0	Oulema sp.	6 native
45	2	3	0	0	Oulema sp.	6 native
45	3	3	0	0	Oulema sp.	6 native
45	4	1	0	1	Oulema sp.	6 native
45	5	2	1	0	Oulema sp.	6 native
45	6	2	1	0	Oulema sp.	6 native
46	1	3	0	0	Oulema sp.	6 native
46	2	2	1	0	Oulema sp.	6 native
46	3	2	1	0	Oulema sp.	6 native
46	4	2	1	0	Oulema sp.	6 native
46	5	0	0	0	Oulema sp.	6 native
46	6	0	0	0	Oulema sp.	6 native
